# Design Principles for Polymerase Strand Recycling Circuits

**DOI:** 10.1101/2025.03.17.643471

**Authors:** Yueyi Li, Arno E. Gundlach, Andrew D. Ellington, Julius B. Lucks

**Affiliations:** Department of Chemical and Biological Engineering, Northwestern University, Evanston, Illinois 60208, USA; Center for Synthetic Biology, Northwestern University, Evanston, Illinois 60208, USA; Department of Molecular Biosciences, University of Texas at Austin, Austin, TX, 78712; Center for Systems and Synthetic Biology, University of Texas at Austin, Austin, TX, 78712; Interdiscipinary Biological Sciences Graduate Program, Northwestern University, Evanston, Illinois 60208, USA; Center for Water Research, Northwestern University, Evanston, Illinois 60208, USA; Center for Engineering Sustainability and Resilience, Northwestern University, Evanston, Illinois 60208, USA

## Abstract

Cell-free biosensing systems are being engineered as versatile and programmable diagnostic technologies. A core component of cell-free biosensors are programmable molecular circuits that improve biosensor speed, sensitivity and specificity by performing molecular computations such as logic evaluation and signal amplification. In previous work, we developed one such circuit system called Polymerase Strand Recycling (PSR) which amplifies cell-free molecular circuits by using T7 RNA polymerase off-target transcription to recycle nucleic acid inputs. We showed that PSR circuits can be configured to detect RNA target inputs as well as be interfaced with allosteric transcription factor-based biosensors to amplify signal and enhance sensitivity. Here we expand the development of PSR circuit design principles to generalize the platform for detecting a diverse set of model microRNA inputs. We show that PSR circuit function can be enhanced through engineering T7 RNAP, and present troubleshooting strategies to optimize PSR circuit performance.
