## Supplementary material for "Design Principles for Polymerase Strand Recycling Circuits": All source data

### Sheet: Fig 1c
6'FAM Fluorescence (AU) = 5195.6*(MEF µM FITC). Values below in MEF (µM FITC)
	miR-320b							miR-34a-3p							miR-21-5p							miR-26b-5p
	Replicate 1	Replicate 2	Replicate 3	Average	p values against target miRNA	Fold change		Replicate 1	Replicate 2	Replicate 3	Average	p values against target miRNA	Fold change		Replicate 1	Replicate 2	Replicate 3	Average	p values against target miRNA	Fold change		Replicate 1	Replicate 2	Replicate 3	Average	p values against target miRNA	Fold change
No Input	0.0356025	0.0389477	0.0348857	0.0364786			No Input	0.0470718	0.0437266	0.0382309	0.0430097			No Input	0.0666651	0.067143	0.0578242	0.0638774			No Input	0.0664885	0.0612067	0.094917	0.0742041
1 µM miR-320b	0.507754	0.487682	0.463788	0.486408			1 µM miR-320b	0.0437266	0.0399035	0.0348857	0.0395052	0.00122818	20.7397	1 µM miR-21-5p	0.835105	0.858522	0.707032	0.80022			1 µM miR-3185	0.0579444	0.0531287	0.0741005	0.0617246	0.00243906	11.6267
1 µM miR-29a-3p	0.0432487	0.0451602	0.0442044	0.0442044	0.000858981	11.0036	1 µM miR-29a-3p	0.0432487	0.0399035	0.0367972	0.0399831	0.00129766	19.3625	1 µM miR-20b-5p	0.0580631	0.062842	0.0575852	0.0594968	0.00382683	13.4498	1 µM miR-642a-5p	0.0723917	0.0692848	0.0848195	0.0754987	0.00262366	9.50549
1 µM miR-34a-3p	0.0489833	0.0442044	0.0427708	0.0453195	0.000617242	10.8436	1 µM miR-34a-3p	0.821486	0.77752	0.723519	0.774175			1 µM miR-16-5p	0.0611694	0.062842	0.0616473	0.0618862	0.00401009	12.9305	1 µM miR-26-5p	0.649195	0.736656	0.767104	0.717652
	miR-320b							miR-34a-3p							miR-21-5p							miR-26b-5p
miR (nM)	Replicate 1	Replicate 2	Replicate 3	Average	p values against no input		miR (nM)	Replicate 1	Replicate 2	Replicate 3	Average	p values against no input		miR (nM)	Replicate 1	Replicate 2	Replicate 3	Average	p values against no input		miR (nM)	Replicate 1	Replicate 2	Replicate 3	Average	p values against no input
0	0.0516117	0.0487444	0.0487444	0.0497001			0	0.0470718	0.0401424	0.0434876	0.0435673			0	0.0762228	0.0714439	0.0690545	0.0722404			0	0.0714439	0.0778954	0.0723997	0.073913
1	0.0563905	0.0477886	0.0499391	0.0513727	0.593813		1	0.0449213	0.0432487	0.0449213	0.0443637	0.733847		1	0.0759838	0.0659482	0.0640367	0.0686563	0.459105		1	0.0843468	0.0829132	0.087931	0.0850637	0.0134373
5	0.0637978	0.0465939	0.0492222	0.0532046	0.581675		5	0.0470718	0.0434876	0.0465939	0.0457177	0.41485		5	0.0800459	0.0680987	0.0616473	0.0699306	0.720296		5	0.0888868	0.0855416	0.0848247	0.0864177	0.00998206
25	0.0654704	0.0554348	0.054479	0.0584614	0.121805		25	0.0566295	0.0477886	0.050178	0.051532	0.0787163		25	0.0845858	0.0695324	0.0652314	0.0731165	0.898747		25	0.107285	0.0814795	0.075267	0.0880106	0.285202
100	0.172039	0.136197	0.126879	0.145038	0.0198058		100	0.814795	0.82507	0.817902	0.819256	3.03794e-08		100	0.142171	0.117321	0.161525	0.140339	0.0307049		100	0.185181	0.0998781	0.0903204	0.125126	0.231129
250	0.463071	0.434159	0.466178	0.454469	0.000574927		250	0.790662	0.762945	0.862345	0.805317	0.00144494		250	0.980622	0.850637	0.837256	0.889505	0.00306316		250	0.796158	0.761033	0.796636	0.784609	0.000190347
500	0.464983	0.458054	0.485054	0.469364	0.000314165		500	0.8093	0.861867	0.845619	0.838929	0.000312358		500	0.961267	0.920408	0.860911	0.914196	0.00113549		500	0.851831	0.768201	0.896275	0.838769	0.00234334
1000	0.449452	0.446823	0.487921	0.461399	0.000986343		1000	0.801892	0.844663	0.845619	0.830725	0.000264618		1000	0.951471	0.93355	0.865451	0.916824	0.00089938		1000	0.82053	0.847769	0.85661	0.841637	0.000126879
Hill function fit parameters	a*(x^n)/((x^n)+(EC50^n))+c						Hill function fit parameters	a*(x^n)/((x^n)+(EC50^n))+c						Hill function fit parameters	a*(x^n)/((x^n)+(EC50^n))+c						Hill function fit parameters	a*(x^n)/((x^n)+(EC50^n))+c
a =	0.4	0.4	0.44	0.41			a =	0.76	0.78	0.81	0.78			a =	0.89	0.86	0.79	0.84			a =	0.75	0.73	0.8	0.76
EC50 =	103.5	131.4	136.7	126.6			EC50 =	30.5	32.9	58.9	49.3			EC50 =	109.2	165.4	140.3	145.9			EC50 =	143.9	169.9	184.9	162.4
c =	0.06	0.05	0.05	0.05			c =	0.04	0.04	0.05	0.04			c =	0.08	0.07	0.06	0.07			c =	0.09	0.08	0.08	0.08
n =	26.9	4.7	5	5.3			n =	21.3	18.1	5.9	6.9			n =	29.2	5.6	5.9	6.4			n =	5.22	6.8	7.3	5.9
R^2 =	0.999027	0.998164	0.999929	0.999739			R^2 =	0.999711	0.995422	0.999846	0.99949			R^2 =	0.999658	0.999936	0.999966	0.999847			R^2 =	0.99878	0.996641	0.99912	0.999874
	Hill function fit							Hill function fit							Hill function fit							Hill function fit
miR (nM)	Replicate 1	Replicate 2	Replicate 3	Average			miR (nM)	Replicate 1	Replicate 2	Replicate 3	Average			miR (nM)	Replicate 1	Replicate 2	Replicate 3	Average			miR (nM)	Replicate 1	Replicate 2	Replicate 3	Average
0	0.06	0.05	0.05	0.05			0	0.04	0.04	0.05	0.04			0	0.08	0.07	0.06	0.07			0	0.09	0.08	0.08	0.08
1	0.06	0.05	0.05	0.05			1	0.04	0.04	0.05	0.04			1	0.08	0.07	0.06	0.07			1	0.09	0.08	0.08	0.08
5	0.06	0.0500001	0.05	0.05			5	0.04	0.04	0.0500004	0.0400001			5	0.08	0.07	0.06	0.07			5	0.09	0.08	0.08	0.08
25	0.06	0.0501865	0.05009	0.0500757			25	0.050842	0.0453772	0.0551274	0.0471326			25	0.08	0.0700218	0.06003	0.0700239			25	0.0900808	0.0800016	0.0800004	0.0800122
100	0.173544	0.154338	0.126209	0.141302			100	0.8	0.82	0.825845	0.814119			100	0.143279	0.118473	0.154352	0.146788			100	0.187597	0.0993353	0.0909075	0.121133
250	0.46	0.525715	0.469495	0.449162			250	0.8	0.82	0.85984	0.819989			250	0.97	0.852578	0.824691	0.82838			250	0.800258	0.76076	0.962422	0.784713
500	0.46	0.561925	0.489329	0.459718			500	0.8	0.82	0.859997	0.82			500	0.97	0.928249	0.849562	0.859449			500	0.838876	0.809526	1.05931	0.839003
1000	0.46	0.577265	0.489979	0.459993			1000	0.8	0.82	0.86	0.82			1000	0.97	0.929964	0.849993	0.859991			1000	0.83997	0.809996	1.06	0.839983
	miR-29a-3p							miR-16-5p							miR-20b-5p
	Replicate 1	Replicate 2	Replicate 3	Average	p values against target miRNA	Fold change		Replicate 1	Replicate 2	Replicate 3	Average	p values against target miRNA	Fold change		Replicate 1	Replicate 2	Replicate 3	Average	p values against target miRNA	Fold change
No Input	0.0401424	0.0382309	0.0413371	0.0399035			No Input	0.0798069	0.071205	0.0774175	0.0761431			No Input	0.0531287	0.0598086	0.0570124	0.0566499
1 µM miR-320b	0.0439655	0.0489833	0.0499391	0.0476293	0.0029214	10.0284	1 µM miR-21-5p	0.0702492	0.0604526	0.0826742	0.0711253	0.000509354	10.4894	1 µM miR-21-5p	0.0534394	0.0535947	0.0546822	0.0539054	0.000142374	11.1316
1 µM miR-29a-3p	0.427708	0.506798	0.498435	0.477647			1 µM miR-20b-5p	0.0776564	0.0683377	0.0719218	0.0726386	0.000518683	10.2708	1 µM miR-20b-5p	0.588765	0.611446	0.59995	0.600054
1 µM miR-34a-3p	0.0415761	0.0432487	0.0432487	0.0426911	0.00316575	11.5249	1 µM miR-16-5p	0.721608	0.763901	0.75267	0.746059			1 µM miR-16-5p	0.0582551	0.0574784	0.0588765	0.0582034	0.000156655	10.3096
	miR-29a-3p							miR-16-5p							miR-20b-5p
miR (nM)	Replicate 1	Replicate 2	Replicate 3	Average	p values against no input		miR (nM)	Replicate 1	Replicate 2	Replicate 3	Average	p values against no input		miR (nM)	Replicate 1	Replicate 2	Replicate 3	Average	p values against no input
0	0.0356025	0.0406203	0.0444434	0.0402221			0	0.0700103	0.0556737	0.0657093	0.0637978			0	0.0764948	0.0720716	0.0640058	0.0708574
1	0.0410982	0.0387088	0.0449213	0.0415761	0.690386		1	0.0719218	0.0798069	0.0723997	0.0747095	0.107359		1	0.0757142	0.0731123	0.071291	0.0733725	0.571172
5	0.0408592	0.0399035	0.0434876	0.0414168	0.699064		5	0.0900815	0.0810016	0.0876921	0.0862584	0.0160761		5	0.0788364	0.0777957	0.0741531	0.0769284	0.233274
25	0.0492222	0.0444434	0.0535232	0.0490629	0.0733952		25	0.190676	0.193305	0.192827	0.192269	0.000763199		25	0.0905448	0.0806578	0.0759744	0.0823923	0.112074
100	0.140498	0.129029	0.135242	0.134923	3.71665e-05		100	0.713722	0.726148	0.654465	0.698112	0.000849723		100	0.189936	0.171723	0.189676	0.183778	0.000306496
250	0.44754	0.399751	0.480275	0.442522	0.00306252		250	0.748608	0.735944	0.747891	0.744148	3.46799e-08		250	0.553156	0.495915	0.589842	0.546304	0.0028615
500	0.621729	0.590189	0.581348	0.597756	0.000292821		500	0.783733	0.709422	0.772264	0.755139	0.000798796		500	0.55836	0.60025	0.588021	0.58221	0.000231689
1000	0.626508	0.555781	0.6148	0.59903	0.00134768		1000	0.783733	0.812406	0.783972	0.79337	1.41107e-05		1000	0.528699	0.652547	0.593225	0.59149	0.00435047
Hill function fit parameters	a*(x^n)/((x^n)+(EC50^n))+c						Hill function fit parameters	a*(x^n)/((x^n)+(EC50^n))+c						Hill function fit parameters	a*(x^n)/((x^n)+(EC50^n))+c
a =	0.6	0.5	0.56	0.57			a =	0.7	0.68	0.7	0.69			a =	0.47	0.57	0.52	0.51
EC50 =	187.3	190.3	170.6	182.4			EC50 =	44.5	39.5	50.5	45			EC50 =	104.5	175.2	115.7	138.4
c =	0.04	0.04	0.05	0.04			c =	0.08	0.07	0.07	0.07			c =	0.08	0.07	0.07	0.08
n =	2.7	2.8	3.1	2.8			n =	2.8	3.3	2.2	2.7			n =	26.9	2.76	8.36	4.1
R^2 =	0.998879	0.994294	0.9996	0.999133			R^2 =	0.999033	0.991646	0.999582	0.998455			R^2 =	0.998307	0.999042	0.999795	0.999786
	Hill function fit							Hill function fit							Hill function fit
miR (nM)	Replicate 1	Replicate 2	Replicate 3	Average			miR (nM)	Replicate 1	Replicate 2	Replicate 3	Average			miR (nM)	Replicate 1	Replicate 2	Replicate 3	Average
0	0.04	0.05	0.05	0.04			0	0.07	0.07	0.07	0.07			0	0.08	0.07	0.07	0.08
1	0.0400004	0.0500002	0.0500001	0.0400003			1	0.070017	0.0700025	0.0701253	0.0700237			1	0.08	0.0700004	0.07	0.08
5	0.0400338	0.0500188	0.0500099	0.0400241			5	0.0715341	0.0705003	0.0742946	0.0718249			5	0.08	0.0700311	0.07	0.0800006
25	0.0425993	0.0516955	0.0514506	0.0421756			25	0.186174	0.158257	0.192883	0.187164			25	0.08	0.0726304	0.0700014	0.0804572
100	0.133122	0.120828	0.139778	0.129327			100	0.704281	0.706039	0.642618	0.688396			100	0.190132	0.169989	0.188605	0.186468
250	0.451359	0.391111	0.478837	0.44321			250	0.764469	0.747723	0.749854	0.753334			250	0.55	0.484595	0.589172	0.548521
500	0.600448	0.518655	0.590712	0.578043			500	0.7692	0.749768	0.765514	0.758966			500	0.55	0.610113	0.589997	0.587381
1000	0.633554	0.545244	0.60768	0.60518			1000	0.769885	0.749976	0.769019	0.759841			1000	0.55	0.635382	0.59	0.589847

### Sheet: Fig 2b
6'FAM Fluorescence (AU) = 5195.6*(MEF µM FITC). Values below in MEF (µM FITC)
	miR-16-5p Design v1
	Replicate 1	Replicate 2	Replicate 3	Average	fold change	p values against target miRNA
No Input	0.930922	1.04155	0.946214	0.972896
1 µM miR-21-5p	0.92901	0.997587	0.932594	0.953064	1.00042	0.989676
1 µM miR-20b-5p	0.93809	1.03176	0.921364	0.963736	0.989339	0.808705
1 µM miR-16-5p	0.927099	0.988746	0.944541	0.953462
	miR-16-5p Design v2
	Replicate 1	Replicate 2	Replicate 3	Average	fold change	p values against target miRNA
No Input	0.0798069	0.071205	0.0774175	0.0761431
1 µM miR-21-5p	0.0702492	0.0604526	0.0826742	0.0711253	10.4894	2.24239e-05
1 µM miR-20b-5p	0.0776564	0.0683377	0.0719218	0.0726386	10.2708	0.000202198
1 µM miR-16-5p	0.721608	0.763901	0.75267	0.746059

### Sheet: Fig 2c
6'FAM Fluorescence (AU) = 5195.6*(MEF µM FITC). Values below in MEF (µM FITC)
	miR-642a-5p Design v1					miR-642a-5p Design v3
miR (nM)	Replicate 1	Replicate 2	Replicate 3	Average	p values against no input	Replicate 1	Replicate 2	Replicate 3	Average	p values against no input
0	0.033302	0.0350098	0.0322347	0.0335155		0.16514	0.175105	0.164698	0.168314
1	0.0305269	0.0320212	0.0279652	0.0301711	0.0887458	0.154811	0.170682	0.157933	0.161142	0.29992
5	0.0305269	0.0313808	0.0290325	0.0303134	0.0404899	0.108758	0.173024	0.126451	0.136077	0.232177
25	0.0328751	0.0347963	0.0298864	0.0325193	0.584698	0.252052	0.327314	0.291669	0.290345	0.0278515
100	0.058492	0.054436	0.0388524	0.0505935	0.101482	0.71291	0.695738	0.738409	0.715686	0.000221193
250	0.629536	0.597515	0.536888	0.58798	0.00237418	0.862257	0.638497	0.685591	0.728782	0.0142721
500	0.70105	0.728802	0.638075	0.689309	0.00165706	0.835979	0.76833	0.784722	0.796344	0.000795949
1000	0.663692	0.721544	0.5751	0.653445	0.00467336	0.790706	0.736848	0.66972	0.732424	0.00356537
Hill function fit parameters	a*(x^n)/((x^n)+(EC50^n))+c
a =	0.65	0.69	0.58	0.64	a =	0.69	0.54	0.57	0.59
EC50 =	168	190.6	188.7	181.9	EC50 =	50.6	35.5	26.6	38.8
c =	0.03	0.03	0.03	0.03	c =	0.14	0.17	0.15	0.15
n =	6.1	5.4	7.1	6	n =	2.47	2.59	18.2	2.8
R^2 =	0.999008	0.999911	0.996467	0.998986	R^2 =	0.99302	0.983005	0.959694	0.994581
	Hill function fit					Hill function fit
miR (nM)	Replicate 1	Replicate 2	Replicate 3	Average		Replicate 1	Replicate 2	Replicate 3	Average
0	0.03	0.03	0.03	0.03		0.14	0.17	0.17	0.15
1	0.03	0.03	0.03	0.03		0.140043	0.170052	0.17	0.150021
5	0.03	0.03	0.03	0.03		0.142263	0.173349	0.17	0.151896
25	0.0300058	0.0300119	0.0300003	0.0300043		0.242891	0.325179	0.170963	0.283372
100	0.0563368	0.0505611	0.0363196	0.0471932		0.721842	0.675426	0.74	0.701099
250	0.627151	0.590477	0.540695	0.58731		0.816912	0.70658	0.74	0.736816
500	0.679162	0.716244	0.609427	0.66852		0.8276	0.709429	0.74	0.739541
1000	0.679988	0.719911	0.609996	0.669977		0.829566	0.709905	0.74	0.739934

### Sheet: SI Fig 2
6'FAM Fluorescence (AU) = 5195.6*(MEF µM FITC). Values below in MEF (µM FITC)
	Replicate 1						Replicate 2						Replicate 3
	1 µM miR-29a-3p			0 µM miR-29a-3p			1 µM miR-29a-3p			0 µM miR-29a-3p			1 µM miR-29a-3p			0 µM miR-29a-3p
Time (min)	Wildtype T7 RNAP	M6 T7 RNAP	Y639F T7 RNAP	Wildtype T7 RNAP	M6 T7 RNAP	Y639F T7 RNAP	Wildtype T7 RNAP	M6 T7 RNAP	Y639F T7 RNAP	Wildtype T7 RNAP	M6 T7 RNAP	Y639F T7 RNAP	Wildtype T7 RNAP	M6 T7 RNAP	Y639F T7 RNAP	Wildtype T7 RNAP	M6 T7 RNAP	Y639F T7 RNAP
0	0.115328	0.128199	0.091684	0.0150576	0.0162018	0.0145976	0.11996	0.146036	0.102634	0.0181928	0.0187074	0.0169425	0.110695	0.110363	0.0807341	0.0119224	0.0136962	0.0122527
1	0.117468	0.137178	0.0917926	0.0151637	0.0166136	0.0142946	0.122639	0.155584	0.103289	0.018526	0.0184822	0.0165963	0.112297	0.118772	0.0802959	0.0118013	0.0147449	0.011993
2	0.121532	0.148554	0.0922636	0.0152204	0.016616	0.014753	0.12705	0.168831	0.103487	0.0190292	0.0188082	0.0173147	0.116014	0.128277	0.0810397	0.0114116	0.0144239	0.0121912
3	0.124614	0.158415	0.0931957	0.0152647	0.0171956	0.0145536	0.131146	0.179735	0.103396	0.0182324	0.0199477	0.0167982	0.118083	0.137096	0.0829952	0.0122971	0.0144435	0.012309
4	0.129635	0.169946	0.102216	0.0156297	0.0177184	0.0148009	0.137153	0.191406	0.112439	0.0185894	0.0205854	0.0170955	0.122118	0.148486	0.0919924	0.01267	0.0148514	0.0125063
5	0.135889	0.190039	0.10351	0.0157357	0.0181327	0.0147568	0.144061	0.206054	0.113391	0.0188651	0.0206446	0.0166645	0.127717	0.174024	0.0936294	0.0126064	0.0156207	0.0128491
6	0.141329	0.199745	0.104662	0.0161575	0.0184458	0.0149562	0.151662	0.214903	0.115379	0.0197192	0.0209331	0.0175666	0.130996	0.184587	0.0939448	0.0125958	0.0159585	0.0123459
7	0.147386	0.211698	0.108941	0.0165175	0.0186037	0.0148527	0.159057	0.228277	0.121504	0.0195612	0.0212332	0.0175174	0.135714	0.195118	0.096378	0.0134737	0.0159742	0.012188
8	0.154485	0.223487	0.111279	0.0160514	0.0192325	0.015311	0.168315	0.240781	0.12332	0.0195591	0.0221395	0.0177678	0.140655	0.206193	0.0992367	0.0125438	0.0163256	0.0128543
9	0.1607	0.234557	0.11368	0.0162585	0.0195407	0.0157291	0.173678	0.252376	0.12592	0.0196043	0.0219052	0.0179163	0.147721	0.216739	0.10144	0.0129128	0.0171763	0.0135419
10	0.166847	0.246145	0.116028	0.0165742	0.0197035	0.0153149	0.181155	0.26532	0.127008	0.0201104	0.0227625	0.0177093	0.15254	0.22697	0.105048	0.0130381	0.0166446	0.0129204
11	0.175044	0.257153	0.118645	0.016631	0.0199082	0.0153628	0.190999	0.278503	0.131077	0.0205665	0.0225618	0.0181971	0.15909	0.235804	0.106213	0.0126955	0.0172546	0.0125285
12	0.181357	0.268342	0.121308	0.0168356	0.0197035	0.0160282	0.198338	0.286626	0.133783	0.0202931	0.0227546	0.0186437	0.164376	0.250057	0.108833	0.0133781	0.0166525	0.0134127
13	0.188247	0.279656	0.123226	0.0170477	0.0201721	0.015522	0.206442	0.298734	0.134449	0.0209479	0.0230919	0.0180678	0.170052	0.260577	0.112003	0.0131475	0.0172522	0.0129762
14	0.205035	0.291722	0.126891	0.0168899	0.0205863	0.0155181	0.213538	0.313175	0.139965	0.0207419	0.0231662	0.0178494	0.196533	0.270269	0.113817	0.0130379	0.0180065	0.0131869
15	0.212076	0.303613	0.129078	0.0178812	0.020796	0.0158806	0.221607	0.325581	0.141734	0.0216744	0.023451	0.0182019	0.202545	0.281645	0.116423	0.014088	0.0181409	0.0135594
16	0.220169	0.314325	0.132166	0.0175655	0.0214766	0.0158288	0.229766	0.336667	0.145405	0.0210436	0.0243699	0.0181111	0.210573	0.291983	0.118926	0.0140875	0.0185833	0.0135466
17	0.228107	0.327476	0.135926	0.0176198	0.0212127	0.0162392	0.241271	0.353081	0.149734	0.0212405	0.0237824	0.0185988	0.214943	0.301871	0.122119	0.0139992	0.018643	0.0138797
18	0.234662	0.338055	0.139524	0.0175655	0.0214741	0.0161797	0.247488	0.36017	0.152806	0.0209912	0.0240941	0.0187086	0.221836	0.31594	0.126243	0.0141399	0.0188541	0.0136508
19	0.240679	0.34911	0.144873	0.0178812	0.0213705	0.0161913	0.254335	0.374477	0.15371	0.0217344	0.0240802	0.0185159	0.227023	0.323743	0.136035	0.014028	0.0186609	0.0138667
20	0.247756	0.359894	0.14722	0.017568	0.0217355	0.0159401	0.26355	0.384133	0.156198	0.0213027	0.0244215	0.0182255	0.231963	0.335655	0.138243	0.0138334	0.0190494	0.0136547
21	0.255339	0.373092	0.151082	0.0178269	0.0219969	0.0163869	0.271857	0.396138	0.159389	0.0214397	0.024724	0.0185713	0.238822	0.350046	0.142775	0.0142142	0.0192697	0.0142024
22	0.259667	0.385252	0.154483	0.0181401	0.0223076	0.0163428	0.274659	0.411788	0.163521	0.0216416	0.0247863	0.018794	0.244675	0.358716	0.145444	0.0146387	0.0198289	0.0138916
23	0.26596	0.395145	0.156986	0.0179823	0.0222533	0.016594	0.282895	0.422801	0.166506	0.0216538	0.0244945	0.018883	0.249025	0.36749	0.147465	0.0143108	0.0200121	0.014305
24	0.270818	0.404203	0.160441	0.018293	0.0227761	0.0164386	0.288762	0.430927	0.171259	0.0213845	0.0250992	0.0188731	0.252874	0.377479	0.149622	0.0152014	0.020453	0.0140042
25	0.276184	0.417411	0.162773	0.018298	0.0233532	0.0161357	0.29469	0.448036	0.172569	0.0220119	0.0260082	0.0182888	0.257678	0.386787	0.152978	0.014584	0.0206982	0.0139825
26	0.280428	0.425371	0.166487	0.0186161	0.0230918	0.016291	0.298088	0.453978	0.176315	0.0228457	0.025692	0.0183016	0.262769	0.396765	0.15666	0.0143865	0.0204916	0.0142805
27	0.283915	0.434792	0.168837	0.0186087	0.0230918	0.0163428	0.303489	0.459882	0.179725	0.0220748	0.0256874	0.0186572	0.264341	0.409701	0.15795	0.0151425	0.0204962	0.0140284
28	0.292283	0.443992	0.175057	0.0183497	0.0236121	0.0165979	0.313327	0.468702	0.190927	0.0219933	0.0260326	0.0186045	0.271238	0.419282	0.159187	0.0147061	0.0211916	0.0145912
29	0.294287	0.4496	0.177915	0.0186604	0.0241349	0.0167571	0.314142	0.473074	0.19287	0.0221181	0.0267292	0.0187747	0.274433	0.426125	0.16296	0.0152028	0.0215406	0.0147394
30	0.296433	0.458754	0.179488	0.0185569	0.0238242	0.0166419	0.317106	0.483739	0.195086	0.0220339	0.0266293	0.0191306	0.275759	0.433769	0.163891	0.0150799	0.0210191	0.0141533
31	0.300864	0.467367	0.182253	0.0188183	0.0240264	0.0164943	0.32165	0.489953	0.197363	0.0223707	0.0260881	0.0186795	0.280079	0.444782	0.167143	0.0152659	0.0219646	0.0143091
32	0.300551	0.475367	0.185649	0.0187122	0.0244999	0.0166535	0.322554	0.501462	0.201881	0.0219804	0.0269793	0.0185672	0.278548	0.449272	0.169416	0.015444	0.0220204	0.0147398
33	0.304415	0.483547	0.188428	0.018769	0.0242927	0.0166458	0.32616	0.509755	0.205926	0.0225375	0.0269515	0.0189689	0.28267	0.457338	0.17093	0.0150004	0.021634	0.0143226
34	0.306607	0.492459	0.191232	0.0186136	0.0245516	0.0167532	0.328359	0.515779	0.206606	0.0225343	0.02699	0.0187506	0.284856	0.469139	0.175857	0.014693	0.0221133	0.0147558
35	0.309931	0.500015	0.193735	0.0185594	0.0244431	0.0166017	0.332311	0.525143	0.209317	0.0224116	0.0264437	0.018605	0.287552	0.474886	0.178152	0.0147071	0.0224425	0.0145985
36	0.309268	0.503536	0.196723	0.0188158	0.0252323	0.0166017	0.33321	0.527233	0.213845	0.0219996	0.027904	0.0184678	0.285327	0.479839	0.179602	0.015632	0.0225606	0.0147357
37	0.31131	0.507906	0.1997	0.0188701	0.0254394	0.0166496	0.336532	0.535602	0.216913	0.0224129	0.0279318	0.0189608	0.286088	0.48021	0.182487	0.0153272	0.022947	0.0143384
38	0.313335	0.514781	0.200945	0.0190797	0.0252766	0.0166458	0.339646	0.540844	0.218455	0.0225933	0.0271414	0.0190953	0.287023	0.488718	0.183435	0.015566	0.0234118	0.0141962
39	0.315436	0.518172	0.203826	0.0190229	0.0251237	0.0168568	0.340186	0.545248	0.221794	0.0223142	0.0273386	0.0190862	0.290686	0.491095	0.185857	0.0157316	0.0229089	0.0146273
40	0.315902	0.525387	0.205391	0.019129	0.0260608	0.0164943	0.340948	0.548021	0.223085	0.0223731	0.0280521	0.0185545	0.290856	0.502754	0.187698	0.0158849	0.0240695	0.0144341
41	0.317983	0.525769	0.20804	0.0194421	0.025903	0.0167053	0.342899	0.555592	0.225507	0.0228213	0.0277436	0.0186696	0.293067	0.495946	0.190573	0.016063	0.0240623	0.014741
42	0.31986	0.530166	0.211756	0.0189194	0.0258019	0.0164943	0.344887	0.553573	0.230351	0.021968	0.0279847	0.0185545	0.294832	0.506759	0.193161	0.0158707	0.0236191	0.0144341
43	0.319692	0.53515	0.212486	0.0188676	0.0261644	0.0170562	0.344937	0.559675	0.230811	0.022037	0.0280293	0.0190754	0.294447	0.510625	0.194161	0.0156982	0.0242994	0.015037
44	0.320745	0.536735	0.215243	0.0192325	0.026374	0.0169603	0.346584	0.561436	0.233786	0.0225285	0.0283452	0.018871	0.294906	0.512035	0.1967	0.0159365	0.0244028	0.0150496
45	0.323103	0.542262	0.216234	0.0192868	0.0264283	0.0169047	0.349946	0.570347	0.233913	0.022689	0.0286141	0.0191677	0.296259	0.514176	0.198555	0.0158846	0.0242424	0.0146417
46	0.323263	0.543771	0.217085	0.0191265	0.0265811	0.0169008	0.350564	0.566286	0.236452	0.0221877	0.0283608	0.0193091	0.295961	0.521257	0.197718	0.0160653	0.0248014	0.0144925
47	0.325238	0.544489	0.218959	0.0192843	0.0270496	0.0170562	0.353305	0.566979	0.237733	0.0224363	0.0286974	0.0190754	0.297171	0.521999	0.200186	0.0161323	0.0254019	0.015037
48	0.326239	0.548498	0.221586	0.0191265	0.0266822	0.0167053	0.356398	0.576107	0.241368	0.0222617	0.0280992	0.0182579	0.296081	0.520889	0.201803	0.0159913	0.0252651	0.0151527
49	0.328289	0.548207	0.221418	0.019129	0.0271064	0.0169526	0.35823	0.573402	0.241888	0.0225786	0.0292575	0.0192718	0.298348	0.523012	0.200948	0.0156794	0.0249553	0.0146335
50	0.329578	0.549613	0.221877	0.0193904	0.0276267	0.01706	0.358795	0.576161	0.240547	0.0227748	0.029615	0.0189226	0.300361	0.523064	0.203206	0.0160059	0.0256384	0.0151975
51	0.329369	0.55344	0.223608	0.0197035	0.0274171	0.0172115	0.358263	0.579107	0.245883	0.0230272	0.0292993	0.0193391	0.300474	0.527773	0.201333	0.0163799	0.0255349	0.015084
52	0.32978	0.553344	0.224515	0.0193336	0.0276735	0.0167091	0.359029	0.582676	0.248219	0.0221648	0.0290565	0.0185796	0.300532	0.524011	0.200812	0.0165024	0.0262905	0.0148386
53	0.330239	0.555783	0.225023	0.0195457	0.0279349	0.0166017	0.360237	0.581641	0.247574	0.0230027	0.0293692	0.018605	0.300242	0.529924	0.202473	0.0160888	0.0265007	0.0145985
54	0.332979	0.554572	0.226167	0.0194421	0.0279374	0.0171157	0.362906	0.580033	0.247961	0.0228213	0.0296588	0.0191868	0.303052	0.529111	0.204374	0.016063	0.026216	0.0150445
55	0.331785	0.555729	0.226587	0.0196518	0.0282481	0.0168568	0.362559	0.581894	0.249329	0.0230478	0.0296867	0.0188092	0.301012	0.529563	0.203845	0.0162557	0.0268095	0.0149043
56	0.335018	0.557191	0.227879	0.0195457	0.0283024	0.0171157	0.366784	0.580656	0.249817	0.0227753	0.0299746	0.0186198	0.303253	0.533726	0.205941	0.0163162	0.0266301	0.0156115
57	0.332303	0.558086	0.228789	0.0191807	0.0288745	0.0166573	0.363586	0.583782	0.24964	0.0224144	0.0303216	0.0183224	0.30102	0.53239	0.207938	0.0159471	0.0274273	0.0149923
58	0.333812	0.556905	0.229612	0.0196493	0.028507	0.0168088	0.36264	0.57813	0.252505	0.0227982	0.0297584	0.0185947	0.304985	0.53568	0.20672	0.0165003	0.0272556	0.015023
59	0.33638	0.560737	0.2307	0.0194914	0.0286673	0.0172595	0.368702	0.586288	0.251616	0.0224815	0.0303376	0.0197015	0.304057	0.535186	0.209784	0.0165014	0.0269971	0.0148174
60	0.334663	0.557573	0.232012	0.0197011	0.0288769	0.0169526	0.364954	0.580306	0.253738	0.0228456	0.0305972	0.0192718	0.304373	0.53484	0.210286	0.0165565	0.0271567	0.0146335
61	0.337287	0.560744	0.232273	0.0192818	0.0290273	0.0171118	0.370547	0.583981	0.253625	0.0223416	0.0300761	0.0190161	0.304027	0.537508	0.210921	0.0162221	0.0279786	0.0152075
62	0.338015	0.561321	0.231166	0.0198071	0.0295008	0.0169565	0.368792	0.584906	0.251525	0.0231871	0.0309731	0.01887	0.307238	0.537737	0.210807	0.0164271	0.0280286	0.015043
63	0.337388	0.562468	0.2327	0.0197011	0.0291359	0.0169085	0.368758	0.584731	0.25474	0.0227123	0.0306301	0.0191906	0.306019	0.540205	0.21066	0.0166898	0.0276416	0.0146265
64	0.335603	0.561743	0.233731	0.0200118	0.029449	0.0169047	0.367401	0.584429	0.25491	0.0230907	0.0309476	0.0189074	0.303805	0.539057	0.212551	0.0169328	0.0279505	0.0149019
65	0.339593	0.562434	0.235674	0.0194865	0.0295008	0.0167091	0.372273	0.587285	0.257816	0.0219976	0.0309731	0.0181412	0.306913	0.537582	0.213532	0.0169753	0.0280286	0.0152771
66	0.33818	0.560434	0.234784	0.0200685	0.0293405	0.0171636	0.369913	0.579994	0.257334	0.0234553	0.0305533	0.0191129	0.306447	0.540873	0.212233	0.0166817	0.0281277	0.0152143
67	0.339563	0.563028	0.234734	0.0196961	0.0298115	0.0171118	0.370598	0.582232	0.257787	0.0222877	0.0310188	0.0191508	0.308528	0.543825	0.211682	0.0171045	0.0286042	0.0150729
68	0.340323	0.563373	0.234633	0.0198046	0.030179	0.0173746	0.372682	0.582325	0.257811	0.0230313	0.0316049	0.0188581	0.307964	0.544422	0.211455	0.0165779	0.028753	0.0158911
69	0.339591	0.560809	0.237297	0.0198046	0.0302308	0.0166535	0.369538	0.584563	0.259969	0.0228702	0.0317071	0.0185672	0.309643	0.537055	0.214624	0.016739	0.0287544	0.0147398
70	0.342402	0.560306	0.236717	0.0198021	0.0300729	0.0169603	0.374168	0.582462	0.260797	0.0227153	0.0315308	0.0183435	0.310636	0.538149	0.212637	0.016889	0.028615	0.0155771
71	0.343001	0.562592	0.237812	0.0198021	0.030179	0.0171675	0.374614	0.584845	0.260219	0.0228999	0.0316301	0.0187202	0.311389	0.540339	0.215405	0.0167043	0.0287278	0.0156147
72	0.342094	0.56232	0.238438	0.0197504	0.0309039	0.0171157	0.372255	0.580648	0.261907	0.0226585	0.0317087	0.0190419	0.311932	0.543992	0.21497	0.0168422	0.0300991	0.0151894
73	0.341793	0.559048	0.237713	0.0201203	0.0306968	0.01706	0.374752	0.579206	0.260327	0.0233057	0.0317144	0.0193259	0.308834	0.53889	0.2151	0.0169349	0.0296792	0.0147941
74	0.341677	0.562025	0.239592	0.0197528	0.0309064	0.017271	0.372748	0.584525	0.263485	0.0229751	0.0319807	0.0189313	0.310606	0.539524	0.2157	0.0165306	0.0298321	0.0156108
75	0.342782	0.562358	0.239237	0.0198071	0.0310618	0.0170083	0.377623	0.581537	0.263495	0.0230486	0.032019	0.0187093	0.30794	0.543178	0.21498	0.0165656	0.0301045	0.0153072
76	0.344459	0.564136	0.240586	0.0202732	0.0312714	0.0171157	0.376629	0.582614	0.264696	0.0232649	0.0322968	0.0191868	0.312288	0.545657	0.216476	0.0172814	0.0302459	0.0150445
77	0.343255	0.562796	0.240177	0.0198564	0.0314242	0.0171157	0.374074	0.578839	0.26389	0.0228457	0.0321955	0.0186198	0.312436	0.546754	0.216464	0.0168671	0.0306529	0.0156115
78	0.345297	0.562414	0.241252	0.0197997	0.0317399	0.0172154	0.37775	0.579888	0.263444	0.0223994	0.0326456	0.0186833	0.312844	0.544941	0.21906	0.0171999	0.0308342	0.0157474
79	0.344441	0.561874	0.241055	0.0201696	0.0319988	0.0171157	0.375673	0.581145	0.264328	0.0234067	0.0328601	0.0190419	0.313209	0.542603	0.217782	0.0169325	0.0311375	0.0151894
80	0.344762	0.56238	0.243351	0.0201153	0.0318952	0.0170639	0.376847	0.579979	0.26716	0.0228703	0.0326569	0.0187956	0.312676	0.544781	0.219541	0.0173603	0.0311336	0.0153322
81	0.343196	0.561793	0.242724	0.0198564	0.031947	0.0168606	0.374249	0.577627	0.266645	0.0228457	0.0326766	0.0184163	0.312143	0.545959	0.218804	0.0168671	0.0312174	0.015305
82	0.343408	0.562054	0.241735	0.0201178	0.0317942	0.0170121	0.375463	0.580518	0.265227	0.0231156	0.0329389	0.0189737	0.311353	0.543591	0.218244	0.01712	0.0306494	0.0150506
83	0.34583	0.564101	0.244016	0.0202732	0.0322134	0.0169124	0.379029	0.580722	0.266621	0.0231872	0.0335786	0.0186636	0.312631	0.547481	0.221412	0.0173591	0.0308482	0.0151612
84	0.346202	0.562769	0.242137	0.0202214	0.0326794	0.0173592	0.377132	0.582573	0.264486	0.0232124	0.0335979	0.0195506	0.315273	0.542966	0.219789	0.0172303	0.031761	0.0151678
85	0.34602	0.564685	0.245119	0.0203224	0.0323638	0.0169642	0.377713	0.584382	0.269432	0.0229214	0.033064	0.0187728	0.314326	0.544989	0.220805	0.0177235	0.0316636	0.0151556
86	0.347021	0.563509	0.244537	0.020061	0.032677	0.0174148	0.380327	0.583495	0.267273	0.0226588	0.0333088	0.0193414	0.313714	0.543523	0.2218	0.0174633	0.0320452	0.0154882
87	0.34943	0.561092	0.24449	0.0200118	0.0328323	0.0173189	0.382808	0.580686	0.267539	0.0231833	0.0335691	0.0192777	0.316052	0.541499	0.22144	0.0168402	0.0320955	0.0153602
88	0.346318	0.560486	0.246283	0.0200635	0.0325734	0.0170121	0.37949	0.579167	0.271021	0.0228955	0.0332949	0.0189737	0.313147	0.541805	0.221544	0.0172316	0.0318519	0.0150506
89	0.349363	0.563179	0.24595	0.0201696	0.0333008	0.0172154	0.380481	0.577273	0.269136	0.0231627	0.0336994	0.0186833	0.318246	0.549085	0.222763	0.0171765	0.0329023	0.0157474
90	0.348348	0.563253	0.246095	0.0202214	0.0332515	0.017271	0.379908	0.58033	0.269221	0.0233773	0.0339753	0.0190775	0.316788	0.546176	0.222969	0.0170654	0.0325277	0.0154646
91	0.349753	0.563406	0.246278	0.0204285	0.0334612	0.0174704	0.380513	0.583824	0.270765	0.0232649	0.0342443	0.0192816	0.318994	0.542987	0.221791	0.0175921	0.032678	0.0156593
92	0.349793	0.561761	0.247733	0.0203224	0.0336683	0.0171636	0.382691	0.581113	0.272113	0.0230037	0.0342732	0.0189782	0.316895	0.542408	0.223352	0.0176412	0.0330634	0.015349
93	0.351637	0.561198	0.248004	0.0201696	0.0338754	0.0172154	0.383351	0.57956	0.272838	0.0231627	0.0343562	0.0189403	0.319924	0.542837	0.22317	0.0171765	0.0333947	0.0154904
94	0.349386	0.561356	0.245903	0.01996	0.0341368	0.0171675	0.379281	0.576568	0.270126	0.0228703	0.0347985	0.0191502	0.319491	0.546145	0.22168	0.0170497	0.0334752	0.0151847
95	0.349339	0.561154	0.247575	0.020537	0.0336708	0.0172595	0.381091	0.578572	0.271449	0.0237725	0.0346995	0.019219	0.317587	0.543737	0.223701	0.0173015	0.0326421	0.0152999
96	0.351302	0.56147	0.24758	0.0200586	0.0339247	0.0171636	0.384241	0.577173	0.27181	0.0224305	0.0345545	0.0191129	0.318363	0.545768	0.22335	0.0176867	0.033295	0.0152143
97	0.349751	0.560313	0.248983	0.0201153	0.0340875	0.0171675	0.380108	0.577363	0.273322	0.0227993	0.0349659	0.0188614	0.319393	0.543264	0.224644	0.0174313	0.0332091	0.0154735
98	0.352239	0.560656	0.248307	0.0203817	0.0341861	0.0174264	0.380931	0.579923	0.273264	0.0238463	0.0347505	0.0189696	0.323547	0.541389	0.223351	0.0169171	0.0336217	0.0158831
99	0.351731	0.560562	0.248418	0.0199575	0.0342947	0.0174225	0.383049	0.577216	0.27313	0.0229019	0.0349462	0.0192029	0.320413	0.543908	0.223707	0.0170131	0.0336431	0.0156421
100	0.352005	0.561739	0.2492	0.0201696	0.0341886	0.0172231	0.3824	0.581172	0.273421	0.0233198	0.0347642	0.0185939	0.32161	0.542305	0.224979	0.0170194	0.033613	0.0158523
101	0.352212	0.563637	0.248359	0.0202189	0.0343439	0.0176296	0.384432	0.580983	0.273349	0.0228224	0.034893	0.0197938	0.319992	0.546291	0.22337	0.0176154	0.0337949	0.0154655
102	0.352463	0.561716	0.249632	0.0203767	0.0351824	0.0171195	0.381791	0.577386	0.275591	0.0232124	0.0358666	0.0186647	0.323136	0.546047	0.223672	0.017541	0.0344983	0.0155743
103	0.352996	0.563142	0.25046	0.0202164	0.0352835	0.0173707	0.385215	0.58116	0.275249	0.0225786	0.0362637	0.0190995	0.320777	0.545124	0.225672	0.0178542	0.0343033	0.015642
104	0.352962	0.562239	0.250135	0.0202214	0.035281	0.0168606	0.383576	0.579428	0.274356	0.0232921	0.0354392	0.0185573	0.322348	0.545051	0.225913	0.0171507	0.0351228	0.015164
105	0.353201	0.562594	0.24898	0.0202732	0.0349728	0.0172749	0.38411	0.581447	0.273639	0.0231872	0.0355451	0.0188617	0.322292	0.543741	0.224322	0.0173591	0.0344005	0.0156881
106	0.353973	0.558587	0.249466	0.0203792	0.0354388	0.0174264	0.385799	0.575438	0.27519	0.0235294	0.0358623	0.0188218	0.322146	0.541736	0.223743	0.0172291	0.0350154	0.0160309
107	0.35268	0.560932	0.250613	0.0201153	0.0351257	0.0174743	0.38245	0.581469	0.275642	0.023032	0.0361487	0.0193093	0.322911	0.540395	0.225584	0.0171986	0.0341026	0.0156393
108	0.3531	0.561075	0.251612	0.0206924	0.0357002	0.0170639	0.382694	0.579426	0.277456	0.0238463	0.0362147	0.0186577	0.323505	0.542724	0.225767	0.0175385	0.0351858	0.0154701
109	0.353272	0.56258	0.250305	0.0201128	0.035752	0.0173746	0.384785	0.579598	0.275697	0.0228072	0.0363226	0.0190053	0.32176	0.545562	0.224913	0.0174184	0.0351815	0.0157438
110	0.354614	0.56056	0.250189	0.0200118	0.0358038	0.0175261	0.386616	0.578171	0.275696	0.0231833	0.0364383	0.0194184	0.322612	0.542949	0.224681	0.0168402	0.0351693	0.0156338
111	0.355043	0.560555	0.251718	0.0203767	0.0359591	0.017271	0.385405	0.57759	0.278147	0.0234689	0.0365029	0.0192251	0.324681	0.54352	0.225289	0.0172845	0.0354154	0.015317
112	0.353591	0.562296	0.251215	0.0205838	0.036223	0.0175261	0.384749	0.578073	0.274275	0.0231169	0.0369202	0.0187131	0.322433	0.546519	0.228154	0.0180508	0.0355259	0.0163391
113	0.357336	0.56073	0.250872	0.0204803	0.0364844	0.0175779	0.387258	0.573713	0.275578	0.0232383	0.0370176	0.0192358	0.327415	0.547747	0.226166	0.0177222	0.0359513	0.01592
114	0.356249	0.562747	0.251646	0.0202707	0.0365362	0.017574	0.386104	0.578546	0.276275	0.0229481	0.0371018	0.0196193	0.326394	0.546949	0.227017	0.0175932	0.0359706	0.0155287
115	0.356303	0.561613	0.25191	0.0204828	0.0366423	0.0175299	0.387122	0.579667	0.277287	0.0236366	0.0372345	0.0195051	0.325484	0.543558	0.226534	0.0173289	0.0360501	0.0155547
116	0.356722	0.562643	0.251933	0.0206331	0.0367433	0.0177811	0.387261	0.579621	0.279136	0.0230043	0.0375328	0.0196137	0.326184	0.545666	0.224729	0.018262	0.0359539	0.0159485
117	0.357354	0.560538	0.252117	0.0205321	0.0368469	0.0176776	0.38671	0.577797	0.277505	0.0232923	0.0373158	0.019265	0.327998	0.543278	0.226729	0.0177718	0.036378	0.0160901
118	0.357657	0.561489	0.253116	0.0204803	0.0368444	0.0174743	0.388026	0.576698	0.279176	0.0233202	0.0371154	0.0188856	0.327288	0.546281	0.227056	0.0176403	0.0365735	0.016063
119	#DIV/0!	#DIV/0!	#DIV/0!	#DIV/0!	#DIV/0!	#DIV/0!	#DIV/0!	#DIV/0!	#DIV/0!	#DIV/0!	#DIV/0!	#DIV/0!	#DIV/0!	#DIV/0!	#DIV/0!	#DIV/0!	#DIV/0!	#DIV/0!
120	#DIV/0!	#DIV/0!	#DIV/0!	#DIV/0!	#DIV/0!	#DIV/0!	#DIV/0!	#DIV/0!	#DIV/0!	#DIV/0!	#DIV/0!	#DIV/0!	#DIV/0!	#DIV/0!	#DIV/0!	#DIV/0!	#DIV/0!	#DIV/0!

### Sheet: SI Fig 3a
6'FAM Fluorescence (AU) = 5195.6*(MEF µM FITC). Values below in MEF (µM FITC)
	miR-320b Design v1
	Replicate 1	Replicate 2	Replicate 3	Average	fold change	p values against target miRNA
No Input	0.0585658	0.067576	0.0643137	0.0634852
1 µM miR-320b	0.456565	0.490741	0.500994	0.482767
1 µM miR-29a-3p	0.0695955	0.0804698	0.0776735	0.0759129	6.35948	0.000682184
1 µM miR-34a-3p	0.0714596	0.0865283	0.0782949	0.078761	6.12952	0.000720858
	miR-320b Design v2
	Replicate 1	Replicate 2	Replicate 3	Average	fold change	p values against target miRNA
No Input	0.0356025	0.0389477	0.0348857	0.0364786
1 µM miR-320b	0.507754	0.487682	0.463788	0.486408
1 µM miR-29a-3p	0.0432487	0.0451602	0.0442044	0.0442044	11.0036	0.000858981
1 µM miR-34a-3p	0.0489833	0.0442044	0.0427708	0.0453195	10.7329	0.000617242

### Sheet: SI Fig 3b
6'FAM Fluorescence (AU) = 5195.6*(MEF µM FITC). Values below in MEF (µM FITC)
	miR-21-5p Design v1
	Replicate 1	Replicate 2	Replicate 3	Average	fold change	p values against target miRNA
No Input	0.087931	0.0915151	0.0929488	0.0907983
1 µM miR-21-5p	0.905594	0.940479	0.922798	0.922957
1 µM miR-20b-5p	0.104657	0.101312	0.0965329	0.100834	9.15324	0.0001865
1 µM miR-16-5p	0.109197	0.0767007	0.107285	0.0977277	9.44417	0.000589732
	miR-21-5p Design v2
	Replicate 1	Replicate 2	Replicate 3	Average	fold change	p values against target miRNA
No Input	0.0666651	0.067143	0.0578242	0.0638774
1 µM miR-21-5p	0.835105	0.858522	0.707032	0.80022
1 µM miR-20b-5p	0.0580631	0.062842	0.0575852	0.0594968	13.4498	0.00382683
1 µM miR-16-5p	0.0611694	0.062842	0.0616473	0.0618862	12.9305	0.00401009

### Sheet: SI Fig 4
6'FAM Fluorescence (AU) = 5195.6*(MEF µM FITC). Values below in MEF (µM FITC)
	miR-16-5p Design v1
	Replicate 1	Replicate 2	Replicate 3	Average	fold change	p values against target miRNA
No Input	0.930922	1.04155	0.946214	0.972896
1 µM miR-21-5p	0.92901	0.997587	0.932594	0.953064	1.00042	0.953969
1 µM miR-20b-5p	0.93809	1.03176	0.921364	0.963736	0.989339	0.644636
1 µM miR-16-5p	0.927099	0.988746	0.944541	0.953462
	miR-16-5p Design v2
	Replicate 1	Replicate 2	Replicate 3	Average	fold change	p values against target miRNA
No Input	0.0798069	0.071205	0.0774175	0.0761431
1 µM miR-21-5p	0.0702492	0.0604526	0.0826742	0.0711253	10.4894	0.000509354
1 µM miR-20b-5p	0.0776564	0.0683377	0.0719218	0.0726386	10.2708	0.000518683
1 µM miR-16-5p	0.721608	0.763901	0.75267	0.746059

### Sheet: SI Fig 5
6'FAM Fluorescence (AU) = 5195.6*(MEF µM FITC). Values below in MEF (µM FITC)
	miR-642a-5p Design v1					miR-642a-5p Design v2					miR-642a-5p Design v3
miR (nM)	Replicate 1	Replicate 2	Replicate 3	Average	p values against no input	Replicate 1	Replicate 2	Replicate 3	Average	p values against no input	Replicate 1	Replicate 2	Replicate 3	Average	p values against no input
0	0.033302	0.0350098	0.0322347	0.0335155		0.0313015	0.0344078	0.0315405	0.0324166		0.16514	0.175105	0.164698	0.168314
1	0.0305269	0.0320212	0.0279652	0.0301711	0.0887458	0.0305847	0.0329741	0.0332131	0.0322573	0.908822	0.154811	0.170682	0.157933	0.161142	0.29992
5	0.0305269	0.0313808	0.0290325	0.0303134	0.0404899	0.0358414	0.0358414	0.0332131	0.0349653	0.128577	0.108758	0.173024	0.126451	0.136077	0.232177
25	0.0328751	0.0347963	0.0298864	0.0325193	0.584698	0.0358414	0.0358414	0.0327352	0.034806	0.172036	0.252052	0.327314	0.291669	0.290345	0.0278515
100	0.058492	0.054436	0.0388524	0.0505935	0.101482	0.0594968	0.0497001	0.0456381	0.0516117	0.0367	0.71291	0.695738	0.738409	0.715686	0.000221193
250	0.629536	0.597515	0.536888	0.58798	0.00237418	0.72113	0.704643	0.685288	0.703687	0.000210867	0.862257	0.638497	0.685591	0.728782	0.0142721
500	0.70105	0.728802	0.638075	0.689309	0.00165706	0.723519	0.695802	0.731165	0.716829	0.000220201	0.835979	0.76833	0.784722	0.796344	0.000795949
1000	0.663692	0.721544	0.5751	0.653445	0.00467336	0.766529	0.761989	0.759122	0.762546	1.82293e-07	0.790706	0.736848	0.66972	0.732424	0.00356537
Hill function fit parameters	a*(x^n)/((x^n)+(EC50^n))+c
a =	0.65	0.69	0.58	0.64	a =	0.71	0.69	0.71	0.71	a =	0.69	0.54	0.57	0.59
EC50 =	168	190.6	188.7	181.9	EC50 =	157.3	163.3	177.1	166.3	EC50 =	50.6	35.5	26.6	38.8
c =	0.03	0.03	0.03	0.03	c =	0.03	0.03	0.03	0.03	c =	0.14	0.17	0.15	0.15
n =	6.1	5.4	7.1	6	n =	7.2	7.75	6.9	7.13	n =	2.47	2.59	18.2	2.8
R^2 =	0.999008	0.999911	0.996467	0.998986	R^2 =	0.998972	0.997506	0.999578	0.99884	R^2 =	0.99302	0.983005	0.959694	0.994581
	Hill function fit					Hill function fit					Hill function fit
miR (nM)	Replicate 1	Replicate 2	Replicate 3	Average		Replicate 1	Replicate 2	Replicate 3	Average		Replicate 1	Replicate 2	Replicate 3	Average
0	0.03	0.03	0.03	0.03		0.03	0.03	0.03	0.03		0.14	0.17	0.17	0.15
1	0.03	0.03	0.03	0.03		0.03	0.03	0.03	0.03		0.140043	0.170052	0.17	0.150021
5	0.03	0.03	0.03	0.03		0.03	0.03	0.03	0.03		0.142263	0.173349	0.17	0.151896
25	0.0300058	0.0300119	0.0300003	0.0300043		0.0300013	0.0300003	0.030001	0.030001		0.242891	0.325179	0.170963	0.283372
100	0.0563368	0.0505611	0.0363196	0.0471932		0.0562105	0.0450871	0.0434963	0.0484031		0.721842	0.675426	0.74	0.701099
250	0.627151	0.590477	0.540695	0.58731		0.715602	0.695468	0.679787	0.703204		0.816912	0.70658	0.74	0.736816
500	0.679162	0.716244	0.609427	0.66852		0.739828	0.719882	0.73945	0.739723		0.8276	0.709429	0.74	0.739541
1000	0.679988	0.719911	0.609996	0.669977		0.739999	0.719999	0.739995	0.739998		0.829566	0.709905	0.74	0.739934

### Sheet: SI Fig 7
FITC plate reader calibration
Ex 490 nM, Em 525 nm
FITC (µM)	Replicate 1	Replicate 2	Replicate 3	Average	Background Subtracted	Std. Dev.
50	OVRFLW	OVRFLW	OVRFLW
25	77363	77282	77279	77308	77303	47.655
12.5	49777	52323	50280	50793.3	50788.3	1348.39
6.25	28715	28866	28598	28726.3	28721.3	134.359
3.125	17764	15597	15478	16279.7	16274.7	1286.85
1.5625	8097	8051	7944	8030.67	8025.67	78.5005
0.78125	4158	4077	3986	4073.67	4068.67	86.0484
0.390625	2102	2077	2006	2061.67	2056.67	49.8029
0.195313	1071	1028	1035	1044.67	1039.67	23.0723
0.097656	523	531	521	525	520	5.2915
0.048828	267	266	266	266.333	261.333	0.57735
0	6	4	5	5	0	1
