## Supplementary Data 1 for "Design Principles for Polymerase Strand Recycling Circuits"

### Sheet: Oligo
miR-21-5p Detection	Sequence	Purpose
miR-21-5p	UAGCUUAUCAGACUGAUGUUGA	IDT synthesized and purified HPLC miR inputs
JL.D74	TCAACATCAmGmUmCmUmGmAmUmAmAmGmCmUmAmCmAmCmAmCmCmAmC	Sequester v1
JL.D66	TCAACATCAmGmUmCmUmGmAmUmAmAmGmCmUmAmCmAmCmAmCmCmAmCmC	Sequester v2
JL.D67	AGACAGGTGGTGTGTAGCTTATCAGAC	RecycleD (v1 and v2)
JL.D68	GTCTGATAAGCTACACACCACCTGTCTCGAG /36-FAM/	Fluorophore-strand (v1 and v2)
JL.D69	/5IABkFQ/ CTCGAGACAGGTGGTGTGTAGCT	Quencher-strand (v1 and v2)
miR-20b-5p Detection	Sequence	Purpose
miR-20b-5p	CAAAGUGCUCAUAGUGCAGGUAG	IDT synthesized and purified HPLC miR inputs
JL.D62	CTACCTGCACmUmAmUmGmAmGmCmAmCmUmUmUmGmCmAmCmAmCmCmAmC	Sequester
JL.D63	AGATAGTGGTGTGCAAAGTGCTCATAG	RecycleD
JL.D64	CTATGAGCACTTTGCACACCACTATCTCGAG /36-FAM/	Fluorophore-strand
JL.D65	/5IABkFQ/ CTCGAGATAGTGGTGTGCAAAGT	Quencher-strand
miR-16-5p Detection	Sequence	Purpose
miR-16-5p	UAGCAGCACGUAAAUAUUGGCG	IDT synthesized and purified HPLC miR inputs
JL.D70	CGCCAATATTTmAmCmGmUmGmCmUmGmCmUmAmGmCmAmCmAmCmCmAmC	Sequester (v1 and v2)
JL.D71	AGACAGTGGTGTGCTAGCAGCACGT	RecycleD v1
JL.D72	ACGTGCTGCTAGCACACCACTGTCTCGAG/36-FAM/	Fluorophore-strand v1
JL.D73	/5IABkFQ/CTCGAGACAGTGGTGTGCTAG	Quencher-strand v1
JL.D94	AGACAGTGGTGTGCTAGCAGCACGTAA	RecycleD v2
JL.D95	TTACGTGCTGCTAGCACACCACTGTCTCGAG/36-FAM/	Fluorophore-strand v2
JL.D96	/5IABkFQ/CTCGAGACAGTGGTGTGCTAGCA	Quencher-strand v2
miR-320b Detection	Sequence	Purpose
miR-320b	AAAAGCUGGGUUGAGAGGGCAA	IDT synthesized and purified HPLC miR inputs
JL.D79	TTGCCCTCTCmAmAmCmCmCmAmGmCmUmUmUmUmCmCmCmAmCmCmAmCmC	Sequester (v1 and v2)
JL.D80	AGACAGGTGGTGGGAAAAGCTGGGTT	RecycleD v1
JL.D81	AACCCAGCTTTTCCCACCACCTGTCTCGAG/36-FAM/	Fluorophore-strand (v1 and v2)
JL.D82	/5IABkFQ/CTCGAGACAGGTGGTGGGAAAA	Quencher-strand (v1 and v2)
JL.D91	AGACAGGTGGTGGGAAAAGCTGGGTTG	RecycleD v2
miR-29a-3p Detection	Sequence	Purpose
miR-29a-3p	UAGCACCAUCUGAAAUCGGUUA	IDT synthesized and purified HPLC miR inputs
JL.D83	TAACCGATTmUmCmAmGmAmUmGmGmUmGmCmUmAmCmAmCmAmCmCmAmC	Sequester
JL.D84	AGATAGTGGTGTGTAGCACCATCTGA	RecycleD
JL.D85	TCAGATGGTGCTACACACCACTATCTCGAG/36-FAM/	Fluorophore-strand
JL.D86	/5IABkFQ/CTCGAGATAGTGGTGTGTAGCA	Quencher-strand
miR-34a-3p Detection	Sequence	Purpose
miR-34a-3p	UGGCAGUGUCUUAGCUGGUUGU	IDT synthesized and purified HPLC miR inputs
JL.D87	ACAACCAGCTmAmAmGmAmCmAmCmUmGmCmCmAmCmAmCmAmCmCmAmCmC	Sequester
JL.D88	AGACAGGTGGTGTGTGGCAGTGTCTT	RecycleD
JL.D89	AAGACACTGCCACACACCACCTGTCTCGAG/36-FAM/	Fluorophore-strand
JL.D90	/5IABkFQ/CTCGAGACAGGTGGTGTGTGGC	Quencher-strand
miR-642a-5p Detection	Sequence	Purpose
miR-642a-5p	GUCCCUCUCCAAAUGUGUCUUG	IDT synthesized and purified HPLC miR inputs
JL.D13	CAAGACACATTmUmGmGmAmGmAmGmGmGmAmCmCmAmCmAmCmCmAmC	Sequester (v1, v2, and v3)
JL.D41	AGATAGTGGTGTGGTCCCTCTCCAAA	RecycleD v1
JL.D42	TTTGGAGAGGGACCACACCACTATCTCGAG /36-FAM/	Fluorophore-strand v1
JL.D43	/5IABkFQ/ CTCGAGATAGTGGTGTGGTCCC	Quencher-strand v1
JL.D49	AGATAGTGGTGTGGTCCCTCTCCA	RecycleD v2
JL.D51	TGGAGAGGGACCACACCACTATCTCGAG /36-FAM/	Fluorophore-strand v2
JL.D53	/5IABkFQ/ CTCGAGATAGTGGTGTGGTC	Quencher-strand v2
JL.D50	AGATAGTGGTGTGGTCCCTCTCCA	RecycleD v3
JL.D52	TGGAGAGGGACCACACCACTATCTCGAG /36-FAM/	Fluorophore-strand v3
JL.D54	/5IABkFQ/ CTCGAGATAGTGGTGTGGTC	Quencher-strand v3

### Sheet: Protein
Protein	AA Sequence
M6 T7 RNAP	MRGSHHHHHHGSNTINIAKNDFSDIELAAIPFNTLADHYGERLAREQLALEHESYEMGEARFRKMFERQLKAGEVADNAAAKPLITTLLPKMIARINDWFEEVKAKRGKRPTAFQFLQEIKPEAVAYITIKTTLACLTSADNTTVQAVASAIGRAIEDEARFGRIRDLEAKHFKKNVEEQLNKRVGHVYKKAFMQVVEADMLSKGLLGGEAWSSWHKEDSIHVGVRCIEMLIESTGMVSLHRQNAGVVGQDSETIELAPEYAEAIATRAGALAGISLMFQPCVVPPKPWTGITGGGYWANGRRPLALVRTHSKKALMRYEDVYMPEVYKAINIAQNTAWKINKKVLAVANVITKWKHCPVEDIPAIEREELPMKPEDIDMNPEALTAWKRAAAAVYRKD…
Y639F T7 RNAP	MRGSHHHHHHGSNTINIAKNDFSDIELAAIPFNTLADHYGERLAREQLALEHESYEMGEARFRKMFERQLKAGEVADNAAAKPLITTLLPKMIARINDWFEEVKAKRGKRPTAFQFLQEIKPEAVAYITIKTTLACLTSADNTTVQAVASAIGRAIEDEARFGRIRDLEAKHFKKNVEEQLNKRVGHVYKKAFMQVVEADMLSKGLLGGEAWSSWHKEDSIHVGVRCIEMLIESTGMVSLHRQNAGVVGQDSETIELAPEYAEAIATRAGALAGISPMFQPCVVPPKPWTGITGGGYWANGRRPLALVRTHSKKALMRYEDVYMPEVYKAINIAQNTAWKINKKVLAVANVITKWKHCPVEDIPAIEREELPMKPEDIDMNPEALTAWKRAAAAVYRKD…
