## Supplementary Data 2 for "Design Principles for Polymerase Strand Recycling Circuits"

### Sheet: Setup
Procedures
1) Prepare the stock reagents (see Methods for details). Stock reagent concentrations may vary (ex: miR). Adjust the concentrations accordingly in this sheet.
Stock Reagents/Components	Concentration (µM)	Note
Signal Gate	400	Anneal oligos to this concentration (see Methods).
Fuel Gate	200	Anneal oligos to this concentration (see Methods).
microRNA	10	Measure the concentration on Nanodrop after rehydrafting IDT product and change the µM concentration here accordingly.
NTPs	100	Homemade Tris-buffered at pH 7.5 (see Methods).
10X IVT Buffer	N/A	Homemade (20 mM Spermidine, 400 mM Tris-HCl pH 8, 80 mM MgCl2, 100 mM DTT, 200 mM NaCl). See Methods.
T7 RNAP	2 ng/ µL	See Methods for purification protocol.
2) Prepare Reaction Mix by mixing the components at room temperature.
Reaction Mix
Transcription component	Volume (µL) for 1 PSR rxn	Volume (µL) for 5 PSR rxns	Manufacturer
10X IVT buffer	2	10	Homemade
NTPs	2.28	11.4	Homemade
Signal Gate	0.125	0.625	IDT
Fuel Gate	0.15	0.75	IDT
H2O	5.445	27.225	MilliQ
3) Aliquot 10 µL of Reaction Mix in PCR tubes.
4) Mix components for the Activator Mix at room temperature.
Activator Mix
microRNA (µM)	microRNA Volume (µL)	T7 RNAP Volume (µL)	Volume of H2O (µL)
0	0	1	9
0.25	0.5	1	8.5
0.5	1	1	8
1	2	1	7
6) Add 10 µL of Activator Mix to each aliquot of Reaction Mix.
7) Monitor reactions on plate reader at 37ºC (see Methods).
